# Expanded olfactory system in fishes capable of terrestrial exploration

**DOI:** 10.1101/2022.12.05.518831

**Authors:** Demian Burguera, Francesco Dionigi, Kristina Kverková, Sylke Winkler, Thomas Brown, Martin Pippel, Yicheng Zhang, Maxwell Shafer, Annika L.A. Nichols, Eugene Myers, Pavel Němec, Zuzana Musilova

## Abstract

Smell abilities differ greatly among vertebrate species, as reflected by the exceptional size variability of gene families and brain regions involved in odour detection. However, key environmental factors shaping the molecular and phenotypic evolution of the olfactory sensory system remain mostly unknown. Here, we investigate the association between diverse ecological traits and the number of olfactory chemoreceptors in the genomes of more than two hundred ray-finned fishes. We found independent expansions producing large gene repertoires in nocturnal amphibious fishes, generally able to perform active terrestrial exploration. Furthermore, we reinforced this finding with an additional analysis of a clariid species (*Channallabes apus*), a fish lineage with chemosensory-based aerial orientation. Importantly, we also detected an augmented information-processing capacity in the olfactory bulb of examined nocturnal amphibious species. Overall, we report a convergent magnification of the olfactory system in amphibious fishes potentially enhancing terrestrial orientation, revealing the likelihood of an analogous event in tetrapod ancestors during the water-to-land transition.
