## Supplementary Tables for "Expanded olfactory system in fishes capable of terrestrial exploration": Supplementary_Table_1.xlsx

### Sheet: Hoja1
Species	Lineage	Genome_assembly	N50(Mb)/Gb	OR_scaffolds	BUSCO	OR	TAAR	V1R	V2R	OLF_genes
Erpetoichthys_calabaricus	POLYPTERIFORMES	fErpCal1.3	60.2427	4	87.9%	648	518	44	148	1358
Polypterus_senegalus	POLYPTERIFORMES	ASM1683550v1	51.6323	18	85.9%	606	488	47	142	1283
Acipenser_ruthenus	ACIPENSERIFORMES	ASM1064508v1	23.1414	11	92.0%	191	15	14	58	278
Polyodon_spathula	ACIPENSERIFORMES	ASM1765450v1	31.7172	28	91.9%	146	24	19	56	245
Amia_calva	AMIIFORMES	AmiCal1	49.5295	7	93.2%	221	28	13	53	315
Lepisosteus_oculatus	LEPISOSTEIFORMES	LepOcu1	53.2319	11	91.4%	179	51	8	43	281
Megalops_atlanticus	ELOPIFORMES	MATL_1.0	39.7968	5	96.4%	201	47	12	32	292
Megalops_cyprinoides	ELOPIFORMES	fMegCyp1.pri	39.8753	5	97.4%	232	48	11	62	353
Albula_goreensis	ALBULIFORMES	AGOR_1.0	41.8566	4	95.1%	141	14	6	68	229
Anguilla_anguilla	ANGUILLIFORMES	fAngAng1.pri	58.4354	5	95.3%	463	77	27	102	669
Anguilla_rostrata	ANGUILLIFORMES	ASM1855537v1.1	58.0355	8	94.3%	269	49	18	66	402
Scleropages_formosus	OSTEOGLOSSIFORMES	fSclFor1.1	39.6152	7	96.5%	167	44	15	52	278
Alosa_alosa	CLUPEIFORMES	AALO_Geno_1.0	41.3645	7	91.5%	105	24	5	26	160
Alosa_sapidissima	CLUPEIFORMES	fAloSap1.pri	42.5426	7	95.6%	136	40	5	32	213
Denticeps_clupeoides	CLUPEIFORMES	fDenClu1.2	40.1656	10	94.6%	92	31	5	45	173
Chanos_chanos	GONORYNCHIFORMES	fChaCha1.1	76.5703	7	97.2%	218	55	4	22	299
Triplophysa_dalaica	CYPRINIFORMES	ASM1584641v1	38.87	6	95.3%	94	36	6	54	190
Triplophysa_tibetana	CYPRINIFORMES	ASM836982v1	38.1205	5	96.5%	85	47	5	58	195
Beaufortia_kweichowensis	CYPRINIFORMES	ASM1915518v1	40.0164	7	97.0%	86	37	6	40	169
Myxocyprinus_asiaticus	CYPRINIFORMES	MX_HiC_50CHRs.fa	18.7791	13	98.5%	95	36	4	36	171
Danio_kyathit	CYPRINIFORMES	fDanKya3.1	37.5956	8	96.0%	153	118	8	49	328
Danio_rerio	CYPRINIFORMES	GRCz10	38.8928	7	92.5%	163	115	7	50	335
Danio_aesculapii	CYPRINIFORMES	fDanAes4.1	40.5361	7	95.3%	151	87	7	44	289
Danionella_dracula	CYPRINIFORMES	fDanDra1.1	15.4688	8	90.0%	74	17	2	24	117
Ctenopharyngodon_idella	CYPRINIFORMES	HZGC01	39.9239	7	97.6%	204	98	7	63	372
Megalobrama_amblycephala	CYPRINIFORMES	ASM1881202v1	38.0855	12	97.5%	241	101	5	67	414
Abramis_brama	CYPRINIFORMES	ASM2282908v1	39.779	8	97.8%	159	99	5	16	279
Vimba_vimba	CYPRINIFORMES	ASM2282899v1	38.0343	8	97.5%	163	71	6	23	263
Rutilus_rutilus	CYPRINIFORMES	fRutRut3.pri.20211004	38.8465	7	98.1%	146	90	5	35	276
Squalius_cephalus	CYPRINIFORMES	ASM2282902v1	37.9842	8	96.7%	146	93	5	20	264
Leuciscus_idus	CYPRINIFORMES	fLeuIdu1.pri.20210917	38.1053	9	97.0%	147	88	5	25	265
Pimephales_promelas	CYPRINIFORMES	EPA_FHM_2.0	11.2058	12	96.9%	99	35	6	49	189
Gobiocypris_rarus	CYPRINIFORMES	ASM1849164v1	37.3691	7	96.3%	159	59	7	54	279
Paracanthobrama_guichenoti	CYPRINIFORMES	ASM1874946v1	35.6237	9	96.8%	136	54	7	67	264
Gobio_gobio	CYPRINIFORMES	fGobGob41.pri.20210311	35.6673	8	97.3%	111	49	10	58	228
Carassius_auratus	CYPRINIFORMES	ASM1433265v1	18.3026	18	96.8%	191	105	5	58	359
Carassius_gibelio	CYPRINIFORMES	ASM1984389v1	15.154	23	97.9%	234	126	8	68	436
Cyprinus_carpio	CYPRINIFORMES	ASM1834038v1	17.5874	18	97.7%	189	94	6	64	353
Onychostoma_macrolepis	CYPRINIFORMES	ASM1243209v1	38.429	7	97.4%	116	39	7	64	226
Puntigrus_tetrazona	CYPRINIFORMES	ASM1883169v1	34.3314	8	97.8%	157	66	7	74	304
Labeo_rohita	CYPRINIFORMES	IGBB_LRoh.1.0	33.6428	14	98.1%	193	75	7	53	328
Ictalurus_furcatus	SILURIFORMES	Billie_1.0	36.8643	8	96.3%	103	49	5	77	234
Ictalurus_punctatus	SILURIFORMES	IpCoco_1.2	26.6164	11	95.0%	116	56	7	78	257
Ameiurus_melas	SILURIFORMES	AMELA_1.0	37.1677	9	96.8%	113	81	6	74	274
Pangasianodon_gigas	SILURIFORMES	PGIGA_1.1	31.3697	9	96.3%	106	75	6	60	247
Pangasianodon_hypophthalmus	SILURIFORMES	GENO_Phyp_1.0	19.9643	8	92.7%	97	61	6	63	227
Pangasius_djambal	SILURIFORMES	PDJA	29.5427	10	94.9%	113	58	6	68	245
Hemibagrus_wyckioides	SILURIFORMES	SWU_Hwy_1.0	32.9324	8	97.3%	137	72	6	90	305
Tachysurus_fulvidraco	SILURIFORMES	HZAU_PFXX_2.0	38.1443	8	97.2%	113	83	6	82	284
Silurus_meridionalis	SILURIFORMES	ASM1480568v1	37.7737	7	95.3%	115	87	5	60	267
Colossoma_macropomum	CHARACIFORMES	Colossoma_macropomum	32.8683	10	98.1%	355	129	6	152	642
Pygocentrus_nattereri	CHARACIFORMES	fPygNat1.pri	34.5976	7	98.0%	269	116	6	139	530
Megaleporinus_macrocephalus	CHARACIFORMES	ASM2161337v1	35.124	7	97.1%	305	96	7	139	547
Astyanax_mexicanus	CHARACIFORMES	AMEX_1.1	37.7354	8	98.2%	147	74	6	58	285
Brachyhypopomus_occidentalis	GYMNOTIFORMES	ASM2036802v1	10.0124	15	96.0%	115	71	5	65	256
Electrophorus_electricus	GYMNOTIFORMES	fEleEle1.pri	43.5388	8	97.0%	120	115	4	93	332
Esox_lucius	ESOCIFORMES	fEsoLuc1.pri	39.9083	8	97.5%	179	64	3	20	266
Thymallus_thymallus	SALMONIFORMES	ASM434828v1	21.0821	15	92.9%	48	16	5	16	85
Coregonus_clupeaformis	SALMONIFORMES	ASM1839867v1	21.4306	9	97.1%	65	32	7	25	129
Coregonus_sp(balchen)	SALMONIFORMES	AWG_v2	25.1538	9	93.8%	82	28	7	19	136
Oncorhynchus_kisutch	SALMONIFORMES	Okis_V2	28.7342	14	98.2%	100	41	6	47	194
Oncorhynchus_tshawytscha	SALMONIFORMES	CHI06	19.6067	17	91.2%	89	31	7	25	152
Oncorhynchus_gorbuscha	SALMONIFORMES	Ogor_1.0	33.3386	14	97.5%	90	49	6	29	174
Oncorhynchus_mykiss	SALMONIFORMES	USDA_OmykA_1.1	36.5709	12	98.3%	100	48	6	51	205
Salvelinus_namaycush	SALMONIFORMES	SaNama_1.0	19.177	14	94.7%	101	41	5	43	190
Salmo_salar	SALMONIFORMES	Ssal_v3.1	34.8424	12	98.1%	91	63	5	44	203
Salmo_trutta	SALMONIFORMES	fSalTru1.2	22.0122	11	97.5%	88	43	5	47	183
Gadus_morhua	GADIFORMES	gadMor3.0	42.8838	5	92.7%	164	30	9	69	272
Lampris_incognitus	LAMPRIDIFORMES	ASM2205924v1	44.6895	5	96.9%	34	9	2	9	54
Myripristis_murdjan	HOLOCENTRIFORMES	fMyrMur1.1	41.8435	6	98.5%	120	70	5	47	242
Thalassophryne_amazonica	BATRACHOIDIFORMES	fThaAma1.1	48.402	7	95.6%	106	21	2	12	141
Mugilogobius_chulae	GOBIIFORMES	ASM1673593v1	42.3177	10	92.2%	121	56	3	11	191
Rhinogobius_similis	GOBIIFORMES	ASM1945343v1	46.6353	7	95.6%	139	26	5	22	192
Periophthalmus_magnuspinnatus	GOBIIFORMES	fPerMag1.pri	43.674	9	97.2%	163	56	5	25	249
Periophthalmus_modestus	GOBIIFORMES	ASM1959493v1	38.5174	14	96.0%	191	47	6	18	262
Proterorhinus_semilunaris	GOBIIFORMES	fProSem1.pri.20201207	45.118	8	96.5%	173	50	5	125	353
Bostrychus_sinensis	GOBIIFORMES	ASM2069857v1	43.4669	17	97.8%	260	262	5	22	549
Sphaeramia_orbicularis	KURTIFORMES	fSphaOr1.1	42.5796	6	97.8%	206	75	6	45	332
Hippocampus_abdominalis	SYNGNATHIFORMES	ZJU1.0	48.9579	7	95.8%	33	11	5	4	53
Syngnathus_acus	SYNGNATHIFORMES	fSynAcu1.2	46.1565	5	94.8%	34	16	6	7	63
Phyllopteryx_taeniolatus	SYNGNATHIFORMES	ASM1980254v1	48.0043	5	94.9%	14	10	1	4	29
Syngnathoides_biaculeatus	SYNGNATHIFORMES	ASM1980259v1	50.0692	5	94.8%	42	23	5	8	78
Callionymus_lyra	SYNGNATHIFORMES	ASM1663091v1	46.9486	6	93.5%	45	5	5	8	63
Synchiropus_splendidus	SYNGNATHIFORMES	fSynSpl_1.0	25.2419	15	94.2%	38	8	4	9	59
Thunnus_albacares	SCOMBRIFORMES	fThuAlb1.1	43.7056	6	99.3%	190	42	5	32	269
Thunnus_maccoyii	SCOMBRIFORMES	fThuMac1.1	43.148	6	99.1%	164	35	5	34	238
Thunnus_orientalis	SCOMBRIFORMES	tuna2	15.9524	13	93.1%	166	32	3	30	231
Scomber_japonicus	SCOMBRIFORMES	fScoJap1.pri	26.6751	9	98.0%	322	65	7	8	402
Xiphophorus_couchianus	CYPRINODONTIFORMES	X_couchianus-1.0	44.3702	6	98.2%	111	36	5	48	200
Xiphophorus_maculatus	CYPRINODONTIFORMES	X_maculatus-5.0-male	44.7818	6	98.4%	129	53	5	49	236
Xiphophorus_hellerii	CYPRINODONTIFORMES	Xiphophorus_hellerii-4.1	44.2086	7	98.4%	140	68	4	55	267
Gambusia_affinis	CYPRINODONTIFORMES	SWU_Gaff_1.0	43.7551	6	97.9%	119	32	5	61	217
Poeciliopsis_retropinna	CYPRINODONTIFORMES	ASM1027707v1	34.7346	8	98.2%	111	27	5	41	184
Poecilia_formosa	CYPRINODONTIFORMES	Poecilia_formosa-5.1.2	41.1031	7	96.1%	139	40	5	44	228
Poecilia_reticulata	CYPRINODONTIFORMES	PRET-male-REFERENCE	47.054	5	93.9%	113	34	4	42	193
Anableps_anableps	CYPRINODONTIFORMES	fAnaAna1.pri	45.3196	6	98.3%	159	38	4	62	263
Girardinichthys_multiradiatus	CYPRINODONTIFORMES	DD_fGirMul_XY1	44.4185	5	98.8%	96	40	5	50	191
Fundulus_heteroclitus	CYPRINODONTIFORMES	MU-UCD_Fhet_4.1	32.6119	10	95.5%	132	63	5	51	251
Kryptolebias_hermaphroditus	CYPRINODONTIFORMES	ASM789654v1	40.147	12	97.6%	116	92	5	64	277
Kryptolebias_marmoratus	CYPRINODONTIFORMES	ASM164957v2	41.3866	8	97.7%	112	82	5	64	263
Nematolebias_whitei	CYPRINODONTIFORMES	NemWhi1	41.0233	8	92.6%	98	28	3	48	177
Oryzias_javanicus	BELONIFORMES	OJAV_1.1	43.7086	6	97.2%	99	23	6	12	140
Oryzias_melastigma	BELONIFORMES	ASM292280v2	30.4573	14	97.2%	105	29	6	29	169
Oryzias_celebensis	BELONIFORMES	OryCel_1.0	42.043	7	97.7%	89	27	9	25	150
Oryzias_latipes	BELONIFORMES	ASM223467v1	42.5308	6	96.8%	96	35	6	26	163
Xenentodon_cancila	BELONIFORMES	fXenCan1.pri	38.9569	7	97.8%	104	52	5	24	185
Melanotaenia_boesemani	ATHERINIFORMES	fMelBoe1.pri	36.7565	8	98.8%	204	63	8	5	280
Telmatherina_bonti	ATHERINIFORMES	fTelBon1.1	42.1078	6	98.0%	86	25	8	23	142
Neostethus_bicornis	ATHERINIFORMES	fNeoBic2.1	37.4081	9	96.3%	72	19	5	31	127
Pholidichthys_leucotaenia	CICHLIFORMES	fPhoLeu1.pri	72.2161	7	97.7%	173	63	4	33	273
Amphilophus_citrinellus	CICHLIFORMES	ASM1343575v1	38.6484	12	98.8%	259	86	5	92	442
Archocentrus_centrarchus	CICHLIFORMES	fArcCen1	38.1479	6	98.3%	261	70	5	67	403
Astatotilapia_calliptera	CICHLIFORMES	fAstCal1.3	43.9209	6	97.3%	186	28	5	74	293
Maylandia_zebra	CICHLIFORMES	M_zebra_UMD2a	34.1102	12	98.3%	194	33	5	74	306
Simochromis_diagramma	CICHLIFORMES	fSimDia1.1	10.5557	15	97.8%	192	29	5	75	301
Oreochromis_aureus	CICHLIFORMES	ZZ_aureus	40.4949	7	98.5%	259	52	5	78	394
Oreochromis_niloticus	CICHLIFORMES	O_niloticus_UMD_NMBU	38.6212	10	98.6%	278	51	5	78	412
Parambassis_ranga	(AMBASSIDAE)	fParRan2.2	41.7232	5	98.4%	170	97	5	44	316
Gouania_willdenowi	BLENNIIFORMES	fGouWil2.2	41.5942	5	96.1%	54	124	5	15	198
Salarias_fasciatus	BLENNIIFORMES	fSalaFa1.1	41.0412	4	96.7%	139	88	5	33	265
Embiotoca_jacksoni	(EMBIOTOCIDAE)	fEmbJac1.0.p	24.4373	7	98.1%	113	47	6	32	198
Mugil_cephalus	MUGILIFORMES	CIBA_Mcephalus_1.1	44.6236	5	97.4%	174	56	5	48	283
Acanthochromis_polyacanthus	POMACENTRIDAE	KAUST_Apoly_ChrSc	43.5938	6	97.7%	86	39	3	30	158
Amphiprion_ocellaris	POMACENTRIDAE	ASM2253959v1	42.7115	7	98.3%	61	25	5	29	120
Amphiprion_percula	POMACENTRIDAE	Nemo_v1.1	42.2683	7	98.3%	62	21	5	26	114
Cynoglossus_semilaevis	PLEURONECTIFORMES	Cse_v1.0	42.5579	9	96.4%	102	19	4	21	146
Solea_senegalensis	PLEURONECTIFORMES	IFAPA_SoseM_1	43.2298	11	97.7%	173	182	6	220	581
Hippoglossus_hippoglossus	PLEURONECTIFORMES	fHipHip1.pri	44.0857	6	98.3%	127	13	4	40	184
Hippoglossus_stenolepis	PLEURONECTIFORMES	IPHC_HiSten_1.0	42.0604	7	97.2%	91	14	4	16	125
Reinhardtius_hippoglossoides	PLEURONECTIFORMES	UL_REHI_2.0	41.8027	15	97.8%	85	13	4	13	115
Platichthys_stellatus	PLEURONECTIFORMES	ASM1680193v1	41.1482	15	97.7%	116	13	5	30	164
Paralichthys_olivaceus	PLEURONECTIFORMES	ParOli_1.1	42.5267	7	98.0%	61	11	4	11	87
Scophthalmus_maximus	PLEURONECTIFORMES	ASM1334776v1	47.259	7	97.0%	76	11	4	15	106
Polydactylus_sextarius	POLYNEMIDAE	ASM1680184v1	39.4245	6	97.1%	226	43	5	43	317
Caranx_ignobilis	CARANGIFORMES	BYU_Cign_1.0	76.5127	5	98.5%	222	58	5	38	323
Trachurus_trachurus	CARANGIFORMES	fTraTra1.2	44.2437	6	98.7%	241	60	5	31	337
Seriola_aureovittata	CARANGIFORMES	ASM2101889v1	44.0739	6	98.4%	163	42	5	39	249
Seriola_rivoliana	CARANGIFORMES	ASM299450v1	14.2762	12	97.2%	164	56	5	39	264
Echeneis_naucrates	CARANGIFORMES	fEcheNa1.2	42.7958	5	98.6%	131	61	5	39	236
Trachinotus_ovatus	CARANGIFORMES	golden pompano genome assembly version 2	45.5049	6	97.1%	119	33	4	14	170
Toxotes_chatareus	(TOXOTIDAE)	ASM1680188v1	38.676	6	93.0%	135	42	5	29	211
Toxotes_jaculatrix	(TOXOTIDAE)	fToxJac2.pri	43.2178	6	98.7%	195	48	6	59	308
Istiophorus_platypterus	ISTIOPHORIFORMES	ASM1685934v1	42.791	7	96.4%	92	9	5	15	121
Xiphias_gladius	ISTIOPHORIFORMES	ASM1685928v1	42.2382	5	98.4%	79	18	5	24	126
Channa_argus	ANABANTIFORMES	ASM1899790v1	43.0969	6	98.8%	265	229	5	77	576
Channa_maculata	ANABANTIFORMES	ASM2049675v1	45.845	6	98.2%	261	225	5	89	580
Anabas_testudineus	ANABANTIFORMES	fAnaTes1.3	45.0997	7	98.7%	259	259	5	92	615
Betta_splendens	ANABANTIFORMES	fBetSpl5.3	45.6078	6	98.2%	163	147	6	59	375
Mastacembelus_armatus	SYNBRANCHIFORMES	Marm_hapX	42.3874	6	98.8%	401	127	4	76	608
Takifugu_bimaculatus	TETRAODONTIFORMES	XU_Tbim_1.0	45.1738	5	93.9%	100	24	3	30	157
Takifugu_flavidus	TETRAODONTIFORMES	ASM371156v2	42.8079	6	96.7%	91	24	3	21	139
Takifugu_rubripes	TETRAODONTIFORMES	fTakRub1.3	43.5031	6	96.9%	112	30	3	32	177
Thamnaconus_septentrionalis	TETRAODONTIFORMES	ASM982339v1	48.5969	7	93.1%	60	31	5	28	124
Mola_mola	TETRAODONTIFORMES	ASM169857v1	13.7149	7	97.3%	22	12	1	3	38
Antennarius_maculatus	LOPHIIFORMES	fAntMac1.pri	36.4899	8	97.6%	132	166	8	8	314
Scatophagus_argus	(SCATOPHAGIDAE)	fScaArg1.pri	42.8357	6	99.0%	179	66	5	103	353
Acanthopagrus_latus	SPARIFORMES	fAcaLat1.1	44.8384	6	98.7%	206	64	6	114	390
Sparus_aurata	SPARIFORMES	fSpaAur1.2	42.9345	6	98.3%	232	67	5	96	400
Chelmon_rostratus	CHAETODONTIFORMES	fCheRos1.pri	43.1227	6	98.9%	130	56	4	73	263
Collichthys_lucidus	(SCIAENIDAE)	ASM411991v2	40.9291	6	97.2%	252	53	7	53	365
Larimichthys_crocea	(SCIAENIDAE)	ASM435267v2	38.6131	6	97.0%	255	46	2	31	334
Nibea_albiflora	(SCIAENIDAE)	ASM1428187v1	40.5208	5	98.2%	218	50	5	48	321
Nibea_coibor	(SCIAENIDAE)	ASM2337384v1	41.7763	6	98.9%	236	49	5	72	362
Dicentrarchus_labrax	(MORONIDAE)	dlabrax2021	39.1172	7	95.6%	145	45	5	32	227
Morone_saxatilis	(MORONIDAE)	NCSU_SB_2.0	43.37	7	91.5%	47	11	4	14	76
Siniperca_chuatsi	CENTRARCHIFORMES	sinChu7	40.4082	8	98.6%	152	39	4	35	230
Siniperca_knerii	CENTRARCHIFORMES	sinKne6b	41.1574	13	98.4%	108	24	5	32	169
Siniperca_scherzeri	CENTRARCHIFORMES	sinSch6b	40.9828	8	98.4%	90	23	5	29	147
Coreoperca_whiteheadi	CENTRARCHIFORMES	corWhi6b	40.1431	10	98.1%	93	20	4	24	141
Micropterus_salmoides	CENTRARCHIFORMES	HNU_Msal_1.0	37.8581	12	98.0%	178	40	5	47	270
Scortum_barcoo	CENTRARCHIFORMES	ASM2323872v1	43.438	9	98.4%	123	42	5	12	182
Cheilinus_undulatus	LABRIFORMES	ASM1832078v1	43.8613	6	98.2%	82	39	5	17	143
Tautogolabrus_adspersus	LABRIFORMES	fTauAds1.pri.cur	39.5419	5	98.3%	156	71	7	8	242
Notolabrus_celidotus	LABRIFORMES	fNotCel1.pri	35.6612	9	95.6%	213	82	8	30	333
Semicossyphus_pulcher	LABRIFORMES	fSemPul1.0.p	40.4094	5	98.7%	67	31	5	34	137
Apeltes_quadracus	PERCIFORMES	UniBe_ApeQuad_1.0	42.1993	8	97.5%	86	45	5	13	149
Pungitius_pungitius	PERCIFORMES	NSP_V7	43.8293	8	98.2%	127	56	5	22	210
Gasterosteus_aculeatus	PERCIFORMES	GAculeatus_UGA_version5	44.5097	7	96.2%	226	62	6	3	297
Cebidichthys_violaceus	PERCIFORMES	fCebVio1.0.p	28.4195	10	93.3%	146	51	5	33	235
Pholis_gunnellus	PERCIFORMES	fPhoGun1.2	43.0757	6	98.6%	129	34	5	30	198
Clinocottus_analis	PERCIFORMES	fCliAna1.0.p	39.0248	7	97.9%	110	38	11	37	196
Taurulus_bubalis	PERCIFORMES	fTauBub2.1	47.3703	6	98.5%	103	22	6	51	182
Cyclopterus_lumpus	PERCIFORMES	fCycLum1.pri	41.6475	5	96.9%	96	37	6	29	168
Sebastes_miniatus	PERCIFORMES	S-miniatus_SEB-74	38.9306	14	98.5%	222	65	5	92	384
Sebastes_umbrosus	PERCIFORMES	fSebUmb1.pri	43.5882	6	98.3%	158	74	7	89	328
Sebastes_aleutianus	PERCIFORMES	S-aleutianus_SEB-111	38.3688	14	98.3%	234	84	5	100	423
Sebastes_schlegelii	PERCIFORMES	ASM1467356v1	42.0507	8	98.0%	206	110	5	84	405
Cottoperca_gobio	PERCIFORMES	fCotGob3.1	41.2871	9	93.9%	74	35	5	13	127
Dissostichus_mawsoni	PERCIFORMES	KU_Dm_1.0	39.9195	12	95.7%	112	27	4	8	151
Perca_flavescens	PERCIFORMES	PFLA_1.0	42.6354	6	98.6%	177	103	5	61	346
Perca_fluviatilis	PERCIFORMES	GENO_Pfluv_1.0	41.5719	6	97.6%	198	106	5	53	362
Sander_lucioperca	PERCIFORMES	SLUC_FBN_1.2	45.5604	7	98.6%	248	68	5	49	370
Etheostoma_cragini	PERCIFORMES	CSU_Ecrag_1.0	42.9019	6	94.9%	109	42	5	46	202
Hypoplectrus_puella	PERCIFORMES	HP_genome_unmasked_01	39.5401	10	97.4%	115	64	5	35	219
Plectropomus_leopardus	PERCIFORMES	YSFRI_Pleo_2.0	43.9563	6	90.9%	119	61	5	40	225
Cephalopholis_sonnerati	PERCIFORMES	JJU_Cson_1.0	42.1469	5	98.0%	219	84	3	85	391
Epinephelus_moara	PERCIFORMES	SYSU_Elan_1.1	42.1462	10	98.5%	141	57	5	62	265
Cromileptes_altivelis	PERCIFORMES	SYSU_Calt_1.1	42.8965	5	97.0%	199	68	5	70	342
Epinephelus_fuscoguttatus	PERCIFORMES	E.fuscoguttatus.final_Chr_v1	42.4261	5	98.7%	198	71	5	68	342
Epinephelus_lanceolatus	PERCIFORMES	SYSU_Elan_1.1	42.5143	13	98.3%	150	51	6	48	255
Epinephelus_tukula	PERCIFORMES	ASM2113077v1	39.5654	12	98.7%	234	84	5	72	395
