## Supplementary Tables for "Expanded olfactory system in fishes capable of terrestrial exploration": Supplementary_Table_2.xlsx

### Sheet: Gene_cluster_homologies
Gene_clusters	Gene_family	Syntenic_genes	Erpetoichthys_calabaricus	Anguilla_anguilla	Colossoma_macropomum	Bostrychus_sinensis	Solea_senegalensis	Mastacembelus_armatus	Anabas_testudineus
Locus1	OR	Ubp13,dnajc28,Gart_2,Gart_1,N6amt/smim11a,tcb2,tcb1,Kcne1,clic6,tc1a11,runx1	LR536435.2:300,174,364-311,057,077	NA	NA	NA	NA	NA	NA
Locus2	OR	gdpd5,serpinh1,gucy2f,mmp13/hspa13,nrip1,tcb1,usp25	LR536435.2:198,277,051-198,936,480	NA	NA	NA	NA	NA	NA
Locus3.1	OR	matn4,rbpjl,myc/arfgef2,pard6g,adnp,dpm1	LR536441.2:125,533,042-128,857,418	NA	NA	NA	NA	NA	NA
Locus3.2	OR	matn4,rbpjl,oser1/KCNS1,stk4	LR536441.2:146,537,367-146,895,459	SUPER_13:10,909,191-10,986,258	CAJGBK010000006.1:49,338,664-49,749,323	JABWHA010000002.1:14,632,790-14,795,503	CM032857.1:24,988,488-25,100,622	CM033533.1:1895274-1937356	NC_046614.1:24,451,400-24,581,118
Locus4.1	OR	diablob,nectin3b,rtnb2/ppme1,c2cd3,upc2,dnajb13,rsph1,mrpl48,rab6a,plekhb1	LR536435.2:220,969,561-221,792,185	SUPER_9:18,939,231-19,052,315	CAJGBK010000017.1:14,590,526-14,731,550	NA	NA	NA	NA
Locus4.2	OR	diabloa, nectin3a/p4ha3,ppme1,c2cd3,ucp2	NA	SUPER_12:38,289,502-38,405,114	CAJGBK010000003.1:7,028,442-7,199,396	JABWHA010000008.1:19,656,624-19,759,208	CM032861.1:3,476,031-3,582,059	CM033537.1:18773731-18909896	NC_046622.1:7,179,073-7,245,085
Locus4.3	OR	st14b,nfrkb,gng8/ppme1,sms,cnksr2b	NA	NA	CAJGBK010000017.1:17,266,702-17,385,964	NA	NA	NA	NA
Locus5.1	OR	chrna10,pgap2,rhog,stim1/slco2b1,waif2,slco2b1/ubl3,katnal1, uspl1	LR536435.2:36,393,033-39,614,030	SUPER_9:51,472,764-52,173,800	CAJGBK010000224.1:1,084,570-1,854,648	JABWHA010000007.1:24,699,314-25,068,024	CM032866.1:17,246,387-17,358,740	CM033544.1:16672754-17560123	NC_046623.1:14,303,696-14,475,172
Locus5.2	OR	hmgb1b,tex26,wdr95,b3glcta,frya/CHRNA9, pgap2,stim1,SEL1L3,robo2	NA	SUPER_12:36,487,183-37,157,538	CAJGBK010000003.1:27,646,269-28,170,577	JABWHA010000008.1:2,550,812-2,866,186	CM032861.1:4,051,048-4,103,235	CM033537.1:19608020-19715381	NC_046622.1:6,293,441-6,475,308
Locus5.3	OR	slco2b1,serpinf1,SERPINF2,slc13a5,med31/CHRNA9,siah2,rbmx2,ap4m1	NA	NA	CAJGBK010000017.1:22,086,654-22,244,931	JABWHA010000007.1:38,103,870-38,377,759	CM032866.1:7,565,520-7,646,794	CM033544.1:23256211-23475847	NC_046619.1:22,553,577-22,673,813
Locus5.4	OR	chrna10,stim1a,ptgfr/insra,use1,myo9b	NA	NA	NA	NA	CM032867.1:8,013,892-8,067,835	NA	NA
Locus6.1	OR	pgm2l1,lipt2,pold3,chrdl2/arrb1,atg16l2	LR536435.2:43,275,107-45,545,833	SUPER_9:45,946,879-46,183,649	CAJGBK010000003.1:18,044,305-18,558,989	JABWHA010000008.1:35,697,799-36,587,234	CM032861.1:10,341,717-10,937,182		NC_046622.1:356,313-579,306
Locus6.2	OR	pmg2l1,rnf169,spcs2,abcg1,nadph/yap1,col1a2,trpc6,pgr,ARHGAP42	NA	SUPER_12:40,535,184-41,576,870	NA	NA	NA	NA	NA
Locus7	OR	igkv,cpi1,wipf2b	NA	NA	CAJGBK010000004.1:3,338-1,274,791	NA	NA	NA	NA
Locus8	OR	zbtb32/NA	NA	NA	CAJGBK010001263.1:100,962-329,787	NA	NA	NA	NA
Locus9	OR	tmprss5, dixdc1a/zbtb16b,ncam1b,cadm1b	NA	NA	CAJGBK010000003.1:10,191,524-10,576,470	NA	CM032861.1:3,684,750-3,777,968	NA	NA
Locus10	OR	nup98,rnasek,P2RY2/Aloxe3,Rap1GAP2,ncbp3,pcf11,alg8,guca1a	NA	NA	NA	JABWHA010000007.1:38,641,859-38,783,447	CM032866.1:7,811,847-7,845,363	CM033544.1:23108936-23154186	NC_046619.1:22,376,582-22,429,040
Locus11	OR	agpat3,PDXK,chpf,asic4,gmppa/fzd7a,tpt1,SERP2,TSC22D1	NA	NA	NA	JABWHA010000004.1:29,437,584-29,591,286	CM032855.1:9,054,590-9,107,591	CM033534.1:9948995-10456979	NC_046629.1:16,645,138-16,740,829
Locus12	OR	ube2f,RAMP1,map3k19/adarb1,agr3,traf3ip1,asb1	NA	NA	NA	JABWHA010000004.1:3,231,755-3,283,821	CM032855.1:7,928,187-7,966,694	NA	NA
Locus13	OR	mpp4,tmem237,ABI2,cnot11,lcp1/itgav,pepe,TGFBR2,lmln	NA	NA	NA	JABWHA010000004.1:2,015,193-2,327,264	NA	CM033534.1:25211280-26834067	NC_046629.1:1,103,358-1,584,182
Locus14	OR	znf385b,cwc22,itprid2,neurod1,cerkl/SLC22A5,sestd1,dnajc15,plekhm3,fzd5,CCNYL1	NA	NA	NA	NA	NA	CM033534.1:20074964-20316092	NA
Locus15	OR	lrch3,polr2d,gpa33a,plekhho2	NA	NA	NA	JABWHA010000020.1:19394949-19843976	NA	NA	NA
Locus16	OR	FER1L6,PRKAG1,ttll4/TAAR	NA	NA	NA	NA	CM032855.1:3,784,725-3,812,644	CM033534.1:22902495-22972542	NC_046629.1:4,371,857-4,429,270
Locus17	TAAR	trim25,lcoslg,dctn2,kif5a,mbd5,gli1,r3hdm2	LR536434.2:307,331,359-316,334,699	NA	NA	NA	NA	NA	NA
Locus18	TAAR	NA	CAADRL030000008.1:1262-458673	NA	NA	NA	NA	NA	NA
Locus19	TAAR	acan,vps52,rps18,ha1f,csnk2b/best3,ctse1,cct2	CAADRL030000022.1:1-1,885,412	NA	NA	NA	NA	NA	NA
Locus20	TAAR	thms1,ptprk,slc32a1,lama1,mecr,arhgap18,l3mbtl3/lats1,utrn,epm2a,shprh,grm1	LR536434.2:232,229,800-242,911,993	SUPER_6:50,424,956-50,663,846	CAJGBK010000012.1:42,698,973-43,480,818	JABWHA010000019.1:3,540,986-3,621,683	NA	NA	NA
Locus21.1	TAAR	med30,web,zg16,abrab,angpt1/rad21b,eif3hb,trps1,csmd3b	NA	SUPER_8:42,410,684-42,803,540	NA	NA	NA	NA	NA
Locus21.2	TAAR	med30,ext1,web/rad21b,eif3hb,trps1	NA	SUPER_8:42410684-42803540	NA	NA	NA	NA	NA
Locus22	TAAR	ian9, pcdh1a,avd,notch2,trpc7a/gramd1ba,clmp,smfn,kirrel3a,smtlb	NA	NA	CAJGBK010000021.1:4,521,696-5,073,949	NA	NA	NA	NA
Locus23	TAAR	tmprss3,pknox1.2,ndufv3,sestd1/gypc	NA	NA	NA	JABWHA010000004.1:9,117,799-10,676,157	NA	NA	NA
Locus24	TAAR	tspear,ube2g2,mylk,ttn.1/enox,lacc1,tgfbr2l	NA	NA	NA	JABWHA010000004.1:12,048,429-13,119,763	NA	CM033534.1:26,929,597-27,773,295	NC_046629.1:584,504-1,021,938
Locus25	TAAR	adgrf6,tnfrsf21,cd2ap/mep1a.2,brox,thbd	NA	NA	NA	JABWHA010000019.1:27,692,469-28,019,286	NA	NA	NA
Locus26	TAAR	cd28,raph1a,colq,rif1/OR	NA	NA	NA	JABWHA010000004.1:25,411,413-25,916,919	CM032855.1:3,776,640-4,306,334	CM033534.1:22,921,514-23,317,739	NC_046629.1:4,194,590-4,400,730
Locus27	TAAR	stoml2,vegf,znf654,cbs/chn1,tsc22d1,mtrf1	NA	NA	NA	JABWHA010000023.1:11,640,636-11,665,562	NA	CM033554.1:10,544,169-10,584,458	NA
Locus28	TAAR	ctc1,dlg4b,dlg1,mepce/znf1030,ugt2a4	NA	NA	NA	JABWHA010000021.1:1,819,477-2,969,750	NA	NA	NA
Locus29	TAAR	eif4h,trpm2/snx4,sts,arsh	NA	NA	NA	JABWHA010000004.1:7,126,105-8,102,298	NA	NA	NA
Locus30	TAAR	ftr67,itgav,ftr12/dnase2,esyt3,dnah7	NA	NA	NA	JABWHA010000004.1:37,599,971-38,645,962	NA	NA	NA
Locus31	TAAR	ADGRF1,ADGRF5,dan4/ADGRF4,ADGRF5, ADGRF1	NA	NA	NA	NA	CM032870.1:2,806,256-3,106,206	CM033549.1:5,131,007-5,340,307	NC_046632.1:3,283,492-3,453,259
Locus32	TAAR	arl4cb,sh3bp4,pde1a/rubcnl,lrch1,esd	NA	NA	NA	NA	NA	CM033534.1:24,745,856-24,973,809	NC_046629.1:1,866,976-1,952,521
Locus33	TAAR	dnase1l1,rpl10,flna,emd,mrpl49,haus7,las1l/TNFRSF14	NA	NA	NA	NA	NA	CM033540.1:18,505,401-18,775,605	NC_046616.1:2,903,261-3,430,047
Locus34	TAAR	mocs1,kcnf1b,atp6v1c2,nol10/CNX3,IRGC,daam2	NA	NA	NA	NA	NA	NA	NC_046621.1:16,367,964-16,469,146
Locus35	TAAR	mob4,rftn2,plcl1,satb2/hspe1,hspd1,coq10b,sf3b1,ankrd44	NA	NA	NA	NA	NA	NA	NC_046629.1:3,391,150-3,763,434
Locus36	V1R	slc6a13,csf1,Ren,Plekha6,ppp1r15/Plxna2,Pfkfb2,Selp1,Pra1	LR536434.2:35088314-37882837	SUPER_13:37120160-37360203	CAJGBK010000027.1:33626715-33766180	JABWHA010000002.1:26071375-26149930	CM032857.1:17354097-17542786	CM033533.1:5872621-5927316	NC_046614.1:20450992-20494323
Locus37	V2R	mmel1,dhx36,rap2b/plch1,gmps,OlfC,kcnab1a	LR536433.2:128,620,894-133,684,608	SUPER_12:18,413,324-19,839,199	CAJGBK010000015.1:3,278,554-4,535,147	JABWHA010000008.1:17,723,884-18,003,791	JAGKHQ010001756.1:36,379-73,488	CM033537.1:11,678,092-12,357,319	NC_046622.1:19,720,197-20,751,719
Locus38	V2R	casr,nep,gpr149,dhx36-like,gramd1bb/clmpb,rbm7,barx2,kirrel3b	NA	NA	CAJGBK010000015.1:5,679,410-7,208,059	NA	NA	NA	NA
Locus39	V2R	mkrn1,elob,armc5/lrrc8ab,tmem178,mrps33,braf	NA	NA	NA	NA	CM032856.1:20,490,389-21,637,707	NA	NA
Locus40	V2R	zbed4,alp3/sec14l1,mfap4,rbp2a,copb2	NA	NA	NA	NA	CM032861.1:26,088,766-27,185,449	NA	NA
Locus41	V2R	tmem178,lemd3,tmbim4,b2m,irak3/tmem121,il17ra1a,rergla,arghgef39	NA	NA	NA	NA	CM032856.1:19,754,172-19,931,021	NA	NA
Locus42	V2R	mylpfb,pgap3,erbb2,grid1a/slc4a1b,ngfrb,niban2b	NA	NA	NA	NA	CM032871.1:17,814,865-18,100,081	NA	NA
Locus43	V2R	rxfp2a,b3glctb,alox5ap,uspl1/nectin3b,OR,ppme1,ucp3,dnajb13	NA	NA	NA	NA	CM032866.1:17,508,764-17,625,080	NA	NA
Locus44	V2R	ythdf1,birc7,klf15/uckl1b,znf512,samd10b	NA	NA	NA	NA	CM032864.1:26,333,206-26,610,661	NA	NA
