## Supplementary Tables for "Expanded olfactory system in fishes capable of terrestrial exploration": Supplementary_Table_3.xlsx

### Sheet: RNAseq_data
Species	Individual	Biological tissue	Reads (paired-end)	Reads after filtering (fastp)	BioSample
Anguilla_anguilla	Aangu_A	Olfactory epithelium	35794212	35111403	SAMN31646568
Anguilla_anguilla	Aangu_B	Olfactory epithelium	31207981	30609178	SAMN31646953
Anabas_testudineus	Atestu_A	Olfactory epithelium	49206835	48931462	SAMN31646956
Anabas_testudineus	Atestu_B	Olfactory epithelium	55634523	55336952	SAMN31646960
Mastacembelus_armatus	Marma_A	Olfactory epithelium	36081088	35870137	SAMN31646970
Mastacembelus_armatus	Marma_B	Olfactory epithelium	34492370	34266062	SAMN31647002
Pygocentrus_nattereri	Pnatt_A	Olfactory epithelium	42663942	42354709	SAMN31647003
Pygocentrus_nattereri	Pnatt_B	Olfactory epithelium	48067330	47575334	SAMN31647005
Electrophorus_electricus	Eelec_A	Olfactory epithelium	37620192	37214582	SAMN31647006
Electrophorus_electricus	Eelec_B	Olfactory epithelium	38687152	38369728	SAMN31647040
Salmo_trutta	Strutt_A	Olfactory epithelium	50953202	50417553	SAMN31647041
Salmo_trutta	Strutt_B	Olfactory epithelium	54209923	53636971	SAMN31647042
Thalassophryne amazonica	Tamaz_A	Olfactory epithelium	37170117	36863307	SAMN31647049
Thalassophryne amazonica	Tamaz_B	Olfactory epithelium	30837343	30573753	SAMN31647093
Thymallus_thymallus	Tthym_A	Olfactory epithelium	54733578	54148968	SAMN31647094
Thymallus_thymallus	Tthym_B	Olfactory epithelium	52297212	51744267	SAMN31647096
Channallabes_apus	Capus_A	Olfactory epithelium	48271792	47882475	SAMN31647097
Channallabes_apus	Capus_B	Olfactory epithelium	49567197	49118724	SAMN31647098
Channallabes_apus	Capus_C	Olfactory epithelium	51688301	51269518	SAMN31647113
Channallabes_apus	Capus_A	Nasal barbel	46338355	45975668	SAMN31647114
Channallabes_apus	Capus_B	Nasal barbel	49736007	49351340	SAMN31647120
Channallabes_apus	Capus_A	Maxillary barbel	46255486	45776845	SAMN31647127
Channallabes_apus	Capus_B	Maxillary barbel	46628868	46285447	SAMN31647134
Channallabes_apus	Capus_A	Mandibular outer barbel	43839877	43416808	SAMN31647149
Channallabes_apus	Capus_B	Mandibular outer barbel	50635072	50122861	SAMN31647150
Channallabes_apus	Capus_A	Mandibular inner barbel	42444248	42048025	SAMN31647151
Channallabes_apus	Capus_B	Mandibular inner barbel	42500740	42098495	SAMN31647153
