## Supplementary Tables for "Expanded olfactory system in fishes capable of terrestrial exploration": Supplementary_Table_4.xlsx

### Sheet: EcoVariables
Species	Clade	Benthic	Benthopelagic	Reef-associated	Pelagic	Freshwater	Brackish	Marine	Diadromous	Nocturnal	Amphibious	Terrestrial_exploration
Erpetoichthys_calabaricus	POLYPTERIFORMES	1	0	0	0	1	1	0	0	1	1	1
Polypterus_senegalus	POLYPTERIFORMES	1	0	0	0	1	0	0	0	1	1	1
Acipenser_ruthenus	ACIPENSERIFORMES	1	0	0	0	1	1	0	0	1	0	0
Polyodon_spathula	ACIPENSERIFORMES	0	1	0	0	1	0	0	0	1	0	0
Amia_calva	AMIIFORMES	0	1	0	0	1	0	0	0	0	0	0
Lepisosteus_oculatus	LEPISOSTEIFORMES	0	1	0	0	1	1	0	0	1	0	0
Megalops_atlanticus	ELOPIFORMES	0	0	1	0	1	1	1	1	1	0	0
Megalops_cyprinoides	ELOPIFORMES	0	0	1	0	1	1	1	1	1	0	0
Albula_goreensis	ALBULIFORMES	0	0	1	0	0	0	1	0	0	0	0
Anguilla_anguilla	ANGUILLIFORMES	1	0	0	0	1	1	1	1	1	1	1
Anguilla_rostrata	ANGUILLIFORMES	1	0	0	0	1	1	1	1	1	1	1
Scleropages_formosus	OSTEOGLOSSIFORMES	0	1	0	0	1	0	0	0	1	0	0
Alosa_alosa	CLUPEIFORMES	0	0	0	1	1	1	1	1	0	0	0
Alosa_sapidissima	CLUPEIFORMES	0	0	0	1	1	1	1	1	0	0	0
Denticeps_clupeoides	CLUPEIFORMES	0	0	0	1	1	0	0	0	NA	0	0
Chanos_chanos	GONORYNCHIFORMES	0	0	1	0	1	1	1	1	0	0	0
Triplophysa_dalaica	CYPRINIFORMES	0	1	0	0	1	0	0	0	NA	0	0
Triplophysa_tibetana	CYPRINIFORMES	0	1	0	0	1	0	0	0	NA	0	0
Beaufortia_kweichowensis	CYPRINIFORMES	1	0	0	0	1	0	0	0	NA	0	0
Myxocyprinus_asiaticus	CYPRINIFORMES	0	1	0	0	1	0	0	0	0	0	0
Danio_kyathit	CYPRINIFORMES	0	1	0	0	1	0	0	0	NA	0	0
Danio_rerio	CYPRINIFORMES	0	1	0	0	1	0	0	0	0	0	0
Danio_aesculapii	CYPRINIFORMES	0	1	0	0	1	0	0	0	NA	0	0
Danionella_dracula	CYPRINIFORMES	0	1	0	0	1	0	0	0	NA	0	0
Ctenopharyngodon_idella	CYPRINIFORMES	0	1	0	0	1	1	0	0	0	0	0
Megalobrama_amblycephala	CYPRINIFORMES	0	1	0	0	1	0	0	0	0	0	0
Abramis_brama	CYPRINIFORMES	0	1	0	0	1	1	0	0	1	0	0
Vimba_vimba	CYPRINIFORMES	0	1	0	0	1	1	0	1	1	0	0
Rutilus_rutilus	CYPRINIFORMES	0	1	0	0	1	1	0	0	0	0	0
Squalius_cephalus	CYPRINIFORMES	0	1	0	0	1	1	0	0	1	0	0
Leuciscus_idus	CYPRINIFORMES	0	1	0	0	1	1	0	0	0	0	0
Pimephales_promelas	CYPRINIFORMES	0	1	0	0	1	0	0	0	NA	0	0
Gobiocypris_rarus	CYPRINIFORMES	0	1	0	0	1	0	0	0	NA	0	0
Paracanthobrama_guichenoti	CYPRINIFORMES	0	1	0	0	1	0	0	0	NA	0	0
Gobio_gobio	CYPRINIFORMES	0	1	0	0	1	0	0	0	0	0	0
Carassius_auratus	CYPRINIFORMES	0	1	0	0	1	1	0	0	0	0	0
Carassius_gibelio	CYPRINIFORMES	0	1	0	0	1	1	0	0	NA	0	0
Cyprinus_carpio	CYPRINIFORMES	0	1	0	0	1	1	0	0	1	0	0
Onychostoma_macrolepis	CYPRINIFORMES	0	1	0	0	1	0	0	0	NA	0	0
Puntigrus_tetrazona	CYPRINIFORMES	0	1	0	0	1	0	0	0	NA	0	0
Labeo_rohita	CYPRINIFORMES	0	1	0	0	1	1	0	0	0	0	0
Channallabes_apus	SILURIFORMES	1	0	0	0	1	0	0	0	1	1	1
Ictalurus_furcatus	SILURIFORMES	1	0	0	0	1	1	0	0	1	0	0
Ictalurus_punctatus	SILURIFORMES	1	0	0	0	1	1	0	0	1	0	0
Ameiurus_melas	SILURIFORMES	1	0	0	0	1	1	0	0	1	0	0
Pangasianodon_gigas	SILURIFORMES	0	1	0	0	1	0	0	0	0	0	0
Pangasianodon_hypophthalmus	SILURIFORMES	0	1	0	0	1	0	0	0	1	0	0
Pangasius_djambal	SILURIFORMES	0	1	0	0	1	0	0	0	1	0	0
Hemibagrus_wyckioides	SILURIFORMES	1	0	0	0	1	0	0	0	1	0	0
Tachysurus_fulvidraco	SILURIFORMES	1	0	0	0	1	0	0	0	1	0	0
Silurus_meridionalis	SILURIFORMES	1	0	0	0	1	0	0	0	1	0	0
Colossoma_macropomum	CHARACIFORMES	0	1	0	0	1	0	0	0	1	0	0
Pygocentrus_nattereri	CHARACIFORMES	0	1	0	0	1	0	0	0	1	0	0
Megaleporinus_macrocephalus	CHARACIFORMES	0	1	0	0	1	0	0	0	NA	0	0
Astyanax_mexicanus	CHARACIFORMES	0	1	0	0	1	0	0	0	0	0	0
Brachyhypopomus_occidentalis	GYMNOTIFORMES	0	1	0	0	1	0	0	0	1	0	0
Electrophorus_electricus	GYMNOTIFORMES	1	0	0	0	1	1	0	0	1	0	0
Esox_lucius	ESOCIFORMES	0	0	0	1	1	1	0	0	1	0	0
Thymallus_thymallus	SALMONIFORMES	0	1	0	0	1	1	0	0	0	0	0
Coregonus_clupeaformis	SALMONIFORMES	0	0	0	1	1	1	0	1	0	0	0
Coregonus_sp	SALMONIFORMES	0	1	0	0	1	0	0	0	0	0	0
Oncorhynchus_kisutch	SALMONIFORMES	0	0	0	1	1	1	1	1	0	0	0
Oncorhynchus_tshawytscha	SALMONIFORMES	0	0	0	1	1	1	1	1	0	0	0
Oncorhynchus_gorbuscha	SALMONIFORMES	0	0	0	1	1	1	1	1	0	0	0
Oncorhynchus_mykiss	SALMONIFORMES	0	0	0	1	1	1	1	1	0	0	0
Salvelinus_namaycush	SALMONIFORMES	0	0	0	1	1	0	0	0	0	0	0
Salmo_salar	SALMONIFORMES	0	0	0	1	1	1	1	1	0	0	0
Salmo_trutta	SALMONIFORMES	0	0	0	1	1	1	1	1	0	0	0
Gadus_morhua	GADIFORMES	0	1	0	0	0	1	1	0	1	0	0
Lampris_incognitus	LAMPRIDIFORMES	0	0	0	1	0	0	1	0	NA	0	0
Myripristis_murdjan	HOLOCENTRIFORMES	0	0	1	0	0	0	1	0	1	0	0
Thalassophryne_amazonica	BATRACHOIDIFORMES	1	0	0	0	1	0	0	0	1	0	0
Mugilogobius_chulae	GOBIIFORMES	1	0	0	0	1	1	1	1	NA	0	0
Rhinogobius_similis	GOBIIFORMES	1	0	0	0	1	0	0	0	0	0	0
Periophthalmus_magnuspinnatus	GOBIIFORMES	1	0	0	0	0	1	0	0	0	1	0
Periophthalmus_modestus	GOBIIFORMES	1	0	0	0	0	1	1	0	0	1	0
Proterorhinus_semilunaris	GOBIIFORMES	1	0	0	0	1	1	0	0	1	0	0
Bostrychus_sinensis	GOBIIFORMES	1	0	0	0	1	1	1	1	1	1	0
Sphaeramia_orbicularis	KURTIFORMES	0	0	1	0	0	1	1	0	1	0	0
Hippocampus_abdominalis	SYNGNATHIFORMES	0	1	0	0	0	1	1	0	1	0	0
Syngnathus_acus	SYNGNATHIFORMES	1	0	0	0	0	1	1	0	0	0	0
Phyllopteryx_taeniolatus	SYNGNATHIFORMES	0	0	1	0	0	0	1	0	0	0	0
Syngnathoides_biaculeatus	SYNGNATHIFORMES	0	0	1	0	0	1	1	0	0	0	0
Callionymus_lyra	SYNGNATHIFORMES	1	0	0	0	0	0	1	0	1	0	0
Synchiropus_splendidus	SYNGNATHIFORMES	0	0	1	0	0	1	1	0	0	0	0
Thunnus_albacares	SCOMBRIFORMES	0	0	0	1	0	1	1	0	0	0	0
Thunnus_maccoyii	SCOMBRIFORMES	0	0	0	1	0	0	1	0	0	0	0
Thunnus_orientalis	SCOMBRIFORMES	0	0	0	1	0	1	1	0	0	0	0
Scomber_japonicus	SCOMBRIFORMES	0	0	0	1	0	0	1	0	1	0	0
Xiphophorus_couchianus	CYPRINODONTIFORMES	0	1	0	0	1	0	0	0	0	0	0
Xiphophorus_maculatus	CYPRINODONTIFORMES	0	1	0	0	1	0	0	0	0	0	0
Xiphophorus_hellerii	CYPRINODONTIFORMES	0	1	0	0	1	1	0	0	0	0	0
Gambusia_affinis	CYPRINODONTIFORMES	0	1	0	0	1	1	0	0	0	1	0
Poeciliopsis_retropinna	CYPRINODONTIFORMES	0	1	0	0	1	0	0	0	NA	0	0
Poecilia_formosa	CYPRINODONTIFORMES	0	1	0	0	1	1	0	0	0	0	0
Poecilia_reticulata	CYPRINODONTIFORMES	0	1	0	0	1	1	0	0	0	0	0
Anableps_anableps	CYPRINODONTIFORMES	0	0	0	1	1	1	0	0	0	1	0
Girardinichthys_multiradiatus	CYPRINODONTIFORMES	0	1	0	0	1	0	0	0	NA	0	0
Fundulus_heteroclitus	CYPRINODONTIFORMES	0	1	0	0	1	1	1	0	0	1	0
Kryptolebias_hermaphroditus	CYPRINODONTIFORMES	0	1	0	0	1	0	0	0	0	0	0
Kryptolebias_marmoratus	CYPRINODONTIFORMES	0	1	0	0	1	1	0	0	0	1	0
Nematolebias_whitei	CYPRINODONTIFORMES	0	1	0	0	1	0	0	0	NA	0	0
Oryzias_javanicus	BELONIFORMES	0	1	0	0	1	1	0	0	0	0	0
Oryzias_melastigma	BELONIFORMES	0	1	0	0	1	1	0	0	0	0	0
Oryzias_celebensis	BELONIFORMES	0	1	0	0	1	0	0	0	0	0	0
Oryzias_latipes	BELONIFORMES	0	1	0	0	1	1	0	1	0	0	0
Xenentodon_cancila	BELONIFORMES	0	0	0	1	1	1	0	1	NA	0	0
Melanotaenia_boesemani	ATHERINIFORMES	0	1	0	0	1	0	0	0	0	0	0
Telmatherina_bonti	ATHERINIFORMES	0	0	0	1	1	0	0	0	1	0	0
Neostethus_bicornis	ATHERINIFORMES	0	1	0	0	1	1	0	0	0	0	0
Pholidichthys_leucotaenia	CICHLIFORMES	0	0	1	0	0	0	1	0	0	0	0
Amphilophus_citrinellus	CICHLIFORMES	0	1	0	0	1	0	0	0	0	0	0
Archocentrus_centrarchus	CICHLIFORMES	0	1	0	0	1	0	0	0	0	0	0
Astatotilapia_calliptera	CICHLIFORMES	0	1	0	0	1	0	0	0	0	0	0
Maylandia_zebra	CICHLIFORMES	0	1	0	0	1	0	0	0	0	0	0
Simochromis_diagramma	CICHLIFORMES	0	1	0	0	1	0	0	0	0	0	0
Oreochromis_aureus	CICHLIFORMES	0	1	0	0	1	1	0	0	0	0	0
Oreochromis_niloticus	CICHLIFORMES	0	1	0	0	1	1	0	0	0	0	0
Parambassis_ranga	(AMBASSIDAE)	0	1	0	0	1	1	0	0	NA	0	0
Gouania_willdenowi	BLENNIIFORMES	1	0	0	0	0	0	1	0	NA	0	0
Salarias_fasciatus	BLENNIIFORMES	0	0	1	0	0	1	1	0	0	0	0
Embiotoca_jacksoni	(EMBIOTOCIDAE)	1	0	0	0	0	0	1	0	0	0	0
Mugil_cephalus	MUGILIFORMES	0	1	0	0	1	1	1	1	1	0	0
Acanthochromis_polyacanthus	POMACENTRIDAE	0	0	1	0	0	0	1	0	0	0	0
Amphiprion_ocellaris	POMACENTRIDAE	0	0	1	0	0	0	1	0	0	0	0
Amphiprion_percula	POMACENTRIDAE	0	0	1	0	0	0	1	0	0	0	0
Cynoglossus_semilaevis	PLEURONECTIFORMES	1	0	0	0	0	1	1	0	1	0	0
Solea_senegalensis	PLEURONECTIFORMES	1	0	0	0	0	1	1	0	1	0	0
Hippoglossus_hippoglossus	PLEURONECTIFORMES	1	0	0	0	0	0	1	0	1	0	0
Hippoglossus_stenolepis	PLEURONECTIFORMES	1	0	0	0	0	0	1	0	1	0	0
Reinhardtius_hippoglossoides	PLEURONECTIFORMES	0	1	0	0	0	0	1	0	0	0	0
Platichthys_stellatus	PLEURONECTIFORMES	1	0	0	0	1	1	1	1	0	0	0
Paralichthys_olivaceus	PLEURONECTIFORMES	1	0	0	0	0	1	1	0	1	0	0
Scophthalmus_maximus	PLEURONECTIFORMES	1	0	0	0	0	1	1	0	1	0	0
Polydactylus_sextarius	POLYNEMIDAE	1	0	0	0	0	1	1	1	1	0	0
Caranx_ignobilis	CARANGIFORMES	0	0	0	1	0	1	1	0	0	0	0
Trachurus_trachurus	CARANGIFORMES	0	0	0	1	0	0	1	0	0	0	0
Seriola_aureovittata	CARANGIFORMES	0	1	0	0	0	1	1	0	1	0	0
Seriola_rivoliana	CARANGIFORMES	0	0	1	0	0	0	1	0	1	0	0
Echeneis_naucrates	CARANGIFORMES	0	0	1	0	0	1	1	0	1	0	0
Trachinotus_ovatus	CARANGIFORMES	0	0	0	1	0	1	1	0	0	0	0
Toxotes_chatareus	(TOXOTIDAE)	0	0	0	1	1	1	0	1	0	0	0
Toxotes_jaculatrix	(TOXOTIDAE)	0	0	1	0	1	1	0	1	0	0	0
Istiophorus_platypterus	ISTIOPHORIFORMES	0	0	0	1	0	0	1	0	0	0	0
Xiphias_gladius	ISTIOPHORIFORMES	0	0	0	1	0	0	1	0	0	0	0
Channa_argus	ANABANTIFORMES	0	1	0	0	1	0	0	0	1	1	1
Channa_maculata	ANABANTIFORMES	0	1	0	0	1	0	0	0	1	1	1
Anabas_testudineus	ANABANTIFORMES	1	0	0	0	1	1	0	0	1	1	1
Betta_splendens	ANABANTIFORMES	0	1	0	0	1	0	0	0	0	0	0
Mastacembelus_armatus	SYNBRANCHIFORMES	1	0	0	0	1	1	0	0	1	1	0
Takifugu_bimaculatus	TETRAODONTIFORMES	0	1	0	0	0	0	1	0	NA	0	0
Takifugu_flavidus	TETRAODONTIFORMES	0	1	0	0	0	0	1	0	NA	0	0
Takifugu_rubripes	TETRAODONTIFORMES	0	1	0	0	0	1	1	0	NA	0	0
Thamnaconus_septentrionalis	TETRAODONTIFORMES	0	1	0	0	0	0	1	0	0	0	0
Mola_mola	TETRAODONTIFORMES	0	0	0	1	0	0	1	0	0	0	0
Antennarius_maculatus	LOPHIIFORMES	0	0	1	0	0	0	1	0	1	0	0
Scatophagus_argus	(SCATOPHAGIDAE)	0	0	1	0	1	1	1	1	NA	0	0
Acanthopagrus_latus	SPARIFORMES	0	1	0	0	0	1	1	0	1	0	0
Sparus_aurata	SPARIFORMES	0	1	0	0	0	1	1	0	0	0	0
Chelmon_rostratus	CHAETODONTIFORMES	0	0	1	0	0	1	1	0	0	0	0
Collichthys_lucidus	(SCIAENIDAE)	0	1	0	0	0	1	1	0	1	0	0
Larimichthys_crocea	(SCIAENIDAE)	0	1	0	0	0	1	1	0	0	0	0
Nibea_albiflora	(SCIAENIDAE)	0	1	0	0	0	0	1	0	1	0	0
Nibea_coibor	(SCIAENIDAE)	1	0	0	0	0	1	1	0	0	0	0
Dicentrarchus_labrax	(MORONIDAE)	0	1	0	0	1	1	1	0	0	0	0
Morone_saxatilis	(MORONIDAE)	0	1	0	0	1	1	1	1	0	0	0
Siniperca_chuatsi	CENTRARCHIFORMES	0	1	0	0	1	0	0	0	1	0	0
Siniperca_knerii	CENTRARCHIFORMES	0	1	0	0	1	1	0	0	NA	0	0
Siniperca_scherzeri	CENTRARCHIFORMES	0	1	0	0	1	1	0	0	1	0	0
Coreoperca_whiteheadi	CENTRARCHIFORMES	0	1	0	0	1	1	0	0	NA	0	0
Micropterus_salmoides	CENTRARCHIFORMES	0	1	0	0	1	0	0	0	0	0	0
Scortum_barcoo	CENTRARCHIFORMES	0	1	0	0	1	0	0	0	NA	0	0
Cheilinus_undulatus	LABRIFORMES	0	0	1	0	0	0	1	0	0	0	0
Tautogolabrus_adspersus	LABRIFORMES	0	0	1	0	0	0	1	0	0	0	0
Notolabrus_celidotus	LABRIFORMES	0	0	1	0	0	1	1	0	NA	0	0
Semicossyphus_pulcher	LABRIFORMES	0	0	1	0	0	0	1	0	0	0	0
Apeltes_quadracus	PERCIFORMES	0	1	0	0	1	1	1	1	0	0	0
Pungitius_pungitius	PERCIFORMES	0	1	0	0	1	1	1	1	0	0	0
Gasterosteus_aculeatus	PERCIFORMES	0	1	0	0	1	1	1	1	1	0	0
Cebidichthys_violaceus	PERCIFORMES	1	0	0	0	0	0	1	0	0	1	0
Pholis_gunnellus	PERCIFORMES	1	0	0	0	0	1	1	0	1	1	0
Clinocottus_analis	PERCIFORMES	1	0	0	0	0	0	1	0	1	1	0
Taurulus_bubalis	PERCIFORMES	1	0	0	0	0	1	1	0	0	1	0
Cyclopterus_lumpus	PERCIFORMES	0	1	0	0	0	0	1	0	0	0	0
Sebastes_miniatus	PERCIFORMES	0	0	1	0	0	0	1	0	NA	0	0
Sebastes_umbrosus	PERCIFORMES	1	0	0	0	0	0	1	0	NA	0	0
Sebastes_aleutianus	PERCIFORMES	1	0	0	0	0	0	1	0	NA	0	0
Sebastes_schlegelii	PERCIFORMES	1	0	0	0	0	0	1	0	0	0	0
Cottoperca_gobio	PERCIFORMES	1	0	0	0	0	0	1	0	NA	0	0
Dissostichus_mawsoni	PERCIFORMES	0	0	0	1	0	0	1	0	NA	0	0
Perca_flavescens	PERCIFORMES	0	1	0	0	1	1	0	0	0	0	0
Perca_fluviatilis	PERCIFORMES	0	1	0	0	1	1	0	1	0	0	0
Sander_lucioperca	PERCIFORMES	0	0	0	1	1	1	0	0	0	0	0
Etheostoma_cragini	PERCIFORMES	0	1	0	0	1	0	0	0	NA	0	0
Hypoplectrus_puella	PERCIFORMES	0	0	1	0	0	0	1	0	0	0	0
Plectropomus_leopardus	PERCIFORMES	0	0	1	0	0	0	1	0	0	0	0
Cephalopholis_sonnerati	PERCIFORMES	0	0	1	0	0	0	1	0	NA	0	0
Epinephelus_moara	PERCIFORMES	0	0	1	0	0	0	1	0	0	0	0
Cromileptes_altivelis	PERCIFORMES	0	0	1	0	0	0	1	0	0	0	0
Epinephelus_fuscoguttatus	PERCIFORMES	0	0	1	0	0	0	1	0	0	0	0
Epinephelus_lanceolatus	PERCIFORMES	0	0	1	0	0	1	1	0	0	0	0
Epinephelus_tukula	PERCIFORMES	0	0	1	0	0	0	1	0	1	0	0
