## Supplementary Tables for "Expanded olfactory system in fishes capable of terrestrial exploration": Supplementary_Table_5.xlsx

### Sheet: Hoja1
Species	Lineage	Activity	Nocturnal_value	Confidence_level		Confidence_level	Explanation
Erpetoichthys_calabaricus	POLYPTERIFORMES	nocturnal	1	2		0	no reference found
Polypterus_senegalus	POLYPTERIFORMES	nocturnal	1	2		1	is for a mention of diel preference, without data/measurements
Acipenser_ruthenus	ACIPENSERIFORMES	nocturnal	1	1		2	is based on catchability day/night
Polyodon_spathula	ACIPENSERIFORMES	nocturnal	1	4		3	is based on feeding (gut fullness or observations) or metabolism (Oxygen consumption, metabolic rate)
Amia_calva	AMIIFORMES	arrhythmic	0	5		4	field/wild tracking data
Lepisosteus_oculatus	LEPISOSTEIFORMES	nocturnal	1	5		5	laboratory tracking data
Megalops_atlanticus	ELOPIFORMES	nocturnal	1	2
Megalops_cyprinoides	ELOPIFORMES	nocturnal	1	2		Activity	Nocturnal_value
Albula_goreensis	ALBULIFORMES	NA	NA	0		diurnal	0
Anguilla_anguilla	ANGUILLIFORMES	nocturnal	1	5		arrhythmic	0
Anguilla_rostrata	ANGUILLIFORMES	nocturnal	1	4		crepuscular	0
Scleropages_formosus	OSTEOGLOSSIFORMES	nocturnal	1	1		crepuscular/diurnal	0
Alosa_alosa	CLUPEIFORMES	diurnal	0	2		nocturnal	1
Alosa_sapidissima	CLUPEIFORMES	diurnal	0	5		crepuscular/nocturnal	1
Denticeps_clupeoides	CLUPEIFORMES	NA	NA	0
Chanos_chanos	GONORYNCHIFORMES	diurnal	0	2
Triplophysa_dalaica	CYPRINIFORMES	NA	NA	0
Triplophysa_tibetana	CYPRINIFORMES	NA	NA	0
Beaufortia_kweichowensis	CYPRINIFORMES	NA	NA	0
Myxocyprinus_asiaticus	CYPRINIFORMES	diurnal	0	1
Danio_kyathit	CYPRINIFORMES	NA	NA	0
Danio_rerio	CYPRINIFORMES	diurnal	0	5
Danio_aesculapii	CYPRINIFORMES	NA	NA	0
Danionella_dracula	CYPRINIFORMES	NA	NA	0
Ctenopharyngodon_idella	CYPRINIFORMES	crepuscular/diurnal	0	4
Megalobrama_amblycephala	CYPRINIFORMES	diurnal	0	1
Abramis_brama	CYPRINIFORMES	nocturnal	1	4
Vimba_vimba	CYPRINIFORMES	crepuscular/nocturnal	1	4
Rutilus_rutilus	CYPRINIFORMES	diurnal	0	3
Squalius_cephalus	CYPRINIFORMES	crepuscular/nocturnal	1	4
Leuciscus_idus	CYPRINIFORMES	diurnal	0	4
Pimephales_promelas	CYPRINIFORMES	NA	NA	0
Gobiocypris_rarus	CYPRINIFORMES	NA	NA	0
Paracanthobrama_guichenoti	CYPRINIFORMES	NA	NA	0
Gobio_gobio	CYPRINIFORMES	diurnal	0	1
Carassius_auratus	CYPRINIFORMES	diurnal	0	5
Carassius_gibelio	CYPRINIFORMES	NA	NA	0
Cyprinus_carpio	CYPRINIFORMES	nocturnal	1	1
Onychostoma_macrolepis	CYPRINIFORMES	NA	NA	0
Puntigrus_tetrazona	CYPRINIFORMES	NA	NA	0
Labeo_rohita	CYPRINIFORMES	diurnal	0	3
Ictalurus_furcatus	SILURIFORMES	nocturnal	1	2
Ictalurus_punctatus	SILURIFORMES	nocturnal	1	5
Ameiurus_melas	SILURIFORMES	nocturnal	1	3
Pangasianodon_gigas	SILURIFORMES	diurnal	0	4
Pangasianodon_hypophthalmus	SILURIFORMES	nocturnal	1	4
Pangasius_djambal	SILURIFORMES	nocturnal	1	1
Hemibagrus_wyckioides	SILURIFORMES	nocturnal	1	4
Tachysurus_fulvidraco	SILURIFORMES	nocturnal	1	1
Silurus_meridionalis	SILURIFORMES	nocturnal	1	3
Colossoma_macropomum	CHARACIFORMES	nocturnal	1	5
Pygocentrus_nattereri	CHARACIFORMES	nocturnal	1	1
Megaleporinus_macrocephalus	CHARACIFORMES	NA	NA	0
Astyanax_mexicanus	CHARACIFORMES	diurnal	0	4
Brachyhypopomus_occidentalis	GYMNOTIFORMES	nocturnal	1	1
Electrophorus_electricus	GYMNOTIFORMES	nocturnal	1	2
Esox_lucius	ESOCIFORMES	crepuscular/nocturnal	1	5
Thymallus_thymallus	SALMONIFORMES	arrhythmic	0	4
Coregonus_clupeaformis	SALMONIFORMES	diurnal	0	5
Coregonus_sp(balchen)	SALMONIFORMES	diurnal	0	1
Oncorhynchus_kisutch	SALMONIFORMES	diurnal	0	3
Oncorhynchus_tshawytscha	SALMONIFORMES	diurnal	0	3
Oncorhynchus_gorbuscha	SALMONIFORMES	arrhythmic	0	5
Oncorhynchus_mykiss	SALMONIFORMES	diurnal	0	5
Salvelinus_namaycush	SALMONIFORMES	diurnal	0	4
Salmo_salar	SALMONIFORMES	diurnal	0	3
Salmo_trutta	SALMONIFORMES	crepuscular/diurnal	0	3
Gadus_morhua	GADIFORMES	crepuscular/nocturnal	1	4
Lampris_incognitus	LAMPRIDIFORMES	NA	NA	0
Myripristis_murdjan	HOLOCENTRIFORMES	nocturnal	1	2
Thalassophryne_amazonica	BATRACHOIDIFORMES	nocturnal	1	1
Mugilogobius_chulae	GOBIIFORMES	NA	NA	0
Rhinogobius_similis	GOBIIFORMES	diurnal	0	3
Periophthalmus_magnuspinnatus	GOBIIFORMES	diurnal	0	3
Periophthalmus_modestus	GOBIIFORMES	diurnal	0	3
Proterorhinus_semilunaris	GOBIIFORMES	nocturnal	1	2
Bostrychus_sinensis	GOBIIFORMES	nocturnal	1	1
Sphaeramia_orbicularis	KURTIFORMES	nocturnal	1	1
Hippocampus_abdominalis	SYNGNATHIFORMES	nocturnal	1	1
Syngnathus_acus	SYNGNATHIFORMES	diurnal	0	2
Phyllopteryx_taeniolatus	SYNGNATHIFORMES	diurnal	0	3
Syngnathoides_biaculeatus	SYNGNATHIFORMES	diurnal	0	2
Callionymus_lyra	SYNGNATHIFORMES	nocturnal	1	1
Synchiropus_splendidus	SYNGNATHIFORMES	diurnal	0	1
Thunnus_albacares	SCOMBRIFORMES	diurnal	0	4
Thunnus_maccoyii	SCOMBRIFORMES	diurnal	0	4
Thunnus_orientalis	SCOMBRIFORMES	diurnal	0	1
Scomber_japonicus	SCOMBRIFORMES	nocturnal	1	1
Xiphophorus_couchianus	CYPRINODONTIFORMES	diurnal	0	1
Xiphophorus_maculatus	CYPRINODONTIFORMES	diurnal	0	1
Xiphophorus_hellerii	CYPRINODONTIFORMES	diurnal	0	1
Gambusia_affinis	CYPRINODONTIFORMES	diurnal	0	3
Poeciliopsis_retropinna	CYPRINODONTIFORMES	NA	NA	0
Poecilia_formosa	CYPRINODONTIFORMES	diurnal	0	1
Poecilia_reticulata	CYPRINODONTIFORMES	diurnal	0	3
Anableps_anableps	CYPRINODONTIFORMES	diurnal	0	3
Girardinichthys_multiradiatus	CYPRINODONTIFORMES	NA	NA	0
Fundulus_heteroclitus	CYPRINODONTIFORMES	diurnal	0	5
Kryptolebias_hermaphroditus	CYPRINODONTIFORMES	diurnal	0	1
Kryptolebias_marmoratus	CYPRINODONTIFORMES	diurnal	0	1
Nematolebias_whitei	CYPRINODONTIFORMES	diurnal	0	1
Oryzias_javanicus	BELONIFORMES	diurnal	0	1
Oryzias_melastigma	BELONIFORMES	diurnal	0	1
Oryzias_celebensis	BELONIFORMES	diurnal	0	1
Oryzias_latipes	BELONIFORMES	diurnal	0	5
Xenentodon_cancila	BELONIFORMES	NA	NA	0
Melanotaenia_boesemani	ATHERINIFORMES	diurnal	0	1
Telmatherina_bonti	ATHERINIFORMES	nocturnal	1	1
Neostethus_bicornis	ATHERINIFORMES	diurnal	0	1
Pholidichthys_leucotaenia	CICHLIFORMES	diurnal	0	2
Amphilophus_citrinellus	CICHLIFORMES	diurnal	0	1
Archocentrus_centrarchus	CICHLIFORMES	diurnal	0	1
Astatotilapia_calliptera	CICHLIFORMES	diurnal	0	1
Maylandia_zebra	CICHLIFORMES	arrhythmic	0	5
Simochromis_diagramma	CICHLIFORMES	diurnal	0	1
Oreochromis_aureus	CICHLIFORMES	diurnal	0	1
Oreochromis_niloticus	CICHLIFORMES	diurnal	0	5
Parambassis_ranga	(AMBASSIDAE)	NA	NA	0
Gouania_willdenowi	BLENNIIFORMES	NA	NA	0
Salarias_fasciatus	BLENNIIFORMES	diurnal	0	1
Embiotoca_jacksoni	(EMBIOTOCIDAE)	diurnal	0	3
Mugil_cephalus	MUGILIFORMES	nocturnal	1	4
Acanthochromis_polyacanthus	POMACENTRIDAE	diurnal	0	1
Amphiprion_ocellaris	POMACENTRIDAE	diurnal	0	5
Amphiprion_percula	POMACENTRIDAE	diurnal	0	2
Cynoglossus_semilaevis	PLEURONECTIFORMES	nocturnal	1	2
Solea_senegalensis	PLEURONECTIFORMES	nocturnal	1	5
Hippoglossus_hippoglossus	PLEURONECTIFORMES	nocturnal	1	1
Hippoglossus_stenolepis	PLEURONECTIFORMES	crepuscular	1	4
Reinhardtius_hippoglossoides	PLEURONECTIFORMES	arrhythmic	0	3
Platichthys_stellatus	PLEURONECTIFORMES	diurnal	0	3
Paralichthys_olivaceus	PLEURONECTIFORMES	nocturnal	1	5
Scophthalmus_maximus	PLEURONECTIFORMES	nocturnal	1	5
Polydactylus_sextarius	POLYNEMIDAE	crepuscular/nocturnal	1	2
Caranx_ignobilis	CARANGIFORMES	crepuscular/diurnal	0	2
Trachurus_trachurus	CARANGIFORMES	diurnal	0	3
Seriola_aureovittata	CARANGIFORMES	nocturnal	1	1
Seriola_rivoliana	CARANGIFORMES	nocturnal	1	1
Echeneis_naucrates	CARANGIFORMES	nocturnal	1	2
Trachinotus_ovatus	CARANGIFORMES	diurnal	0	3
Toxotes_chatareus	(TOXOTIDAE)	diurnal	0	2
Toxotes_jaculatrix	(TOXOTIDAE)	diurnal	0	2
Istiophorus_platypterus	ISTIOPHORIFORMES	crepuscular/diurnal	0	4
Xiphias_gladius	ISTIOPHORIFORMES	diurnal	0	4
Channa_argus	ANABANTIFORMES	nocturnal	1	2
Channa_maculata	ANABANTIFORMES	nocturnal	1	1
Anabas_testudineus	ANABANTIFORMES	crepuscular/nocturnal	1	2
Betta_splendens	ANABANTIFORMES	diurnal	0	1
Mastacembelus_armatus	SYNBRANCHIFORMES	nocturnal	1	2
Takifugu_bimaculatus	TETRAODONTIFORMES	NA	NA	0
Takifugu_flavidus	TETRAODONTIFORMES	NA	NA	0
Takifugu_rubripes	TETRAODONTIFORMES	NA	NA	0
Thamnaconus_septentrionalis	TETRAODONTIFORMES	diurnal	0	3
Mola_mola	TETRAODONTIFORMES	diurnal	0	4
Antennarius_maculatus	LOPHIIFORMES	nocturnal	1	1
Scatophagus_argus	(SCATOPHAGIDAE)	NA	NA	0
Acanthopagrus_latus	SPARIFORMES	nocturnal	1	2
Sparus_aurata	SPARIFORMES	diurnal	0	5
Chelmon_rostratus	CHAETODONTIFORMES	diurnal	0	2
Collichthys_lucidus	(SCIAENIDAE)	crepuscular/nocturnal	1	2
Larimichthys_crocea	(SCIAENIDAE)	crepuscular/diurnal	0	2
Nibea_albiflora	(SCIAENIDAE)	nocturnal	1	1
Nibea_coibor	(SCIAENIDAE)	crepuscular	0	3
Dicentrarchus_labrax	(MORONIDAE)	diurnal	0	5
Morone_saxatilis	(MORONIDAE)	arrhythmic	0	4
Siniperca_chuatsi	CENTRARCHIFORMES	nocturnal	1	1
Siniperca_knerii	CENTRARCHIFORMES	NA	NA	0
Siniperca_scherzeri	CENTRARCHIFORMES	nocturnal	1	4
Coreoperca_whiteheadi	CENTRARCHIFORMES	NA	NA	0
Micropterus_salmoides	CENTRARCHIFORMES	diurnal	0	4
Scortum_barcoo	CENTRARCHIFORMES	NA	NA	0
Cheilinus_undulatus	LABRIFORMES	diurnal	0	4
Tautogolabrus_adspersus	LABRIFORMES	diurnal	0	5
Notolabrus_celidotus	LABRIFORMES	NA	NA	0
Semicossyphus_pulcher	LABRIFORMES	diurnal	0	3
Apeltes_quadracus	PERCIFORMES	arrhythmic	0	2
Pungitius_pungitius	PERCIFORMES	crepuscular/diurnal	0	5
Gasterosteus_aculeatus	PERCIFORMES	crepuscular/nocturnal	1	5
Cebidichthys_violaceus	PERCIFORMES	arrhythmic	0	4
Pholis_gunnellus	PERCIFORMES	nocturnal	1	5
Clinocottus_analis	PERCIFORMES	nocturnal	1	2
Taurulus_bubalis	PERCIFORMES	diurnal	0	5
Cyclopterus_lumpus	PERCIFORMES	diurnal	0	5
Sebastes_miniatus	PERCIFORMES	NA	NA	0
Sebastes_umbrosus	PERCIFORMES	NA	NA	0
Sebastes_aleutianus	PERCIFORMES	NA	NA	0
Sebastes_schlegelii	PERCIFORMES	diurnal	0	4
Cottoperca_gobio	PERCIFORMES	NA	NA	0
Dissostichus_mawsoni	PERCIFORMES	NA	NA	0
Perca_flavescens	PERCIFORMES	diurnal	0	5
Perca_fluviatilis	PERCIFORMES	crepuscular/diurnal	0	5
Sander_lucioperca	PERCIFORMES	crepuscular	0	5
Etheostoma_cragini	PERCIFORMES	NA	NA	0
Hypoplectrus_puella	PERCIFORMES	diurnal	0	2
Plectropomus_leopardus	PERCIFORMES	diurnal	0	2
Cephalopholis_sonnerati	PERCIFORMES	NA	NA	0
Cromileptes_altivelis	PERCIFORMES	diurnal	0	2
Epinephelus_moara	PERCIFORMES	diurnal	0	3
Epinephelus_fuscoguttatus	PERCIFORMES	crepuscular	0	1
Epinephelus_lanceolatus	PERCIFORMES	crepuscular/diurnal	0	4
Epinephelus_tukula	PERCIFORMES	nocturnal	1	2
