## Supplementary Tables for "Expanded olfactory system in fishes capable of terrestrial exploration": Supplementary_Table_6.xlsx

### Sheet: Hoja1
Comparison	Mean difference (log10)	95% CI:	Probability	Posterior odds
Benthopelagic < everything else	0.013	[ -0,05281 ; 0,07317 ]	0.6602	1.943
Pelagic < everything else	0.07274	[ -0,02824 ; 0,1781 ]	0.9255	12.42
Reef < everything else	0.02167	[ -0,06405 ; 0,1045]	0.6918	2.244
Benthic > everything else	0.06644	[ -0,01706 ; 0,1519 ]	0.9452	17.26
Marine < everything else	0.1124	[ 0,02479 ; 0,1902 ]	0,9972 *	362.6
Euryhaline > everything else	0.05426	[ -0,04589 ; 0,154 ]	0.8598	6.13
Freshwater > everything else	0.1016	[ 0,01467 ; 0,1833 ]	0,992 *	124
Marine/brackish < everything else	0.09184	[ 0,002711 ; 0,1759 ]	0,9772 *	42.96
Freshwater/brackish > everything else	0.05789	[ -0,0249 ; 0,1474 ]	0.914	10.63
Diadromous > Non-diadromous	0.02568	[ -0,06655 ; 0,1107 ]	0.7183	2.549
Nocturnal > Diurnal/arrhythmic	0.09755	[ 0,03546 ; 0,1628 ]	0,999 *	999
Aquatic < Amphibious	0.1523	[ 0,05537 ; 0,2479 ]	0,9995 *	1999
Terrestrial exploration > everything else	0.3607	[ 0,1617 ; 0,559 ]	0,9995 *	1999
Terrestrial exploration > only aquatic	0.3701	[ 0,1718 ; 0,5694 ]	0,9998 *	3999
Terrestrial exploration > other amphibious	0.3267	[ 0,09299 ; 0,5242 ]	0,9982 *	570.4
