## Supplementary Tables for "Expanded olfactory system in fishes capable of terrestrial exploration": Supplementary_Table_7.xlsx

### Sheet: OB data_species
Species	Taxonomic family	Brain cells	OB cells	OB cells (relative to other brain cells)	OLFgenes	FAN species
Acipenser_ruthenus	Acipenseridae	47544399	1634250	0.874793	278	No
Anabas_testudineus	Anabantidae	62322434	2366300	0.939805	615	Yes
Anguilla_anguilla	Anguillidae	71812989	7.04667e+06	1.38604	669	Yes
Dicentrarchus_labrax	Moronidae	2.90017e+08	9.12713e+06	0.972155	227	No
Electrophorus_electricus	Gymnotidae	541426079	5383600	0.511101	332	No
Erpetoichthys_calabaricus	Polypteridae	10498550	2551000	1.69723	1358	Yes
Esox_lucius	Esocidae	1.429e+08	2582052	0.672722	266	No
Gadus_morhua	Gadidae	2.86866e+08	6652472	0.835668	272	No
Gambusia_affinis	Poeciliidae	6238456	91874	0.345881	217	No
Gobio_gobio	Cyprinidae	4.91083e+07	1250997	0.743833	228	No
Channallabes_apus	Clariidae	25556315	1.05047e+06	0.908025	393	Yes
Leuciscus_idus	Cyprinidae	2.04739e+08	4916020	0.825573	265	No
Mastacembelus_armatus	Mastacembelidae	61310926	3794000	1.15973	608	Yes
Oncorhynchus_mykiss	Salmonidae	89191857	1067500	0.455966	205	No
Perca_fluviatilis	Percidae	9.03053e+07	1.87557e+06	0.69949	362	No
Polypterus_senegalus	Polypteridae	1.76074e+07	4035000	1.70441	1283	Yes
Pygocentrus_nattereri	Serrasalmidae	1.31143e+08	4198200	0.919746	530	No
Rutilus_rutilus	Cyprinidae	1.53168e+08	3.159e+06	0.736352	276	No
Salmo_trutta	Salmonidae	1.47542e+08	2.52667e+06	0.651496	183	No
Sander_lucioperca	Percidae	1.09186e+08	3024210	0.841421	370	No
Sparus_aurata	Sparidae	459014880	3811500	0.419756	400	No
Thymallus_thymallus	Salmonidae	8.06547e+07	1869750	0.739563	85	No
Xenentodon_cancila	Belonidae	2.21627e+07	296969	0.400237	185	No
Xiphophorus_hellerii	Poeciliidae	1.1913e+07	86112.5	0.0830121	267	No

### Sheet: OB_data_individuals
Species	Brain cells	OB cells
Acipenser ruthenus	48853563	1815000
Acipenser ruthenus	46235235	1453500
Anabas testudineus	61813268	1705000
Anabas testudineus	62831600	3027600
Anguilla anguilla	62430527	6222500
Anguilla anguilla	80230900	8653500
Anguilla anguilla	72777540	6264000
Xenentodon cancila	20422850	264000
Xenentodon cancila	23902517	329938
Pygocentrus nattereri	1.30017e+08	4042600
Pygocentrus nattereri	1.32839e+08	4312000
Pygocentrus nattereri	1.30572e+08	4240000
Gobio gobio	47179679	1236000
Gobio gobio	51036890	1265994
Leuciscus idus	1.92034e+08	5210000
Leuciscus idus	217443872	4622040
Rutilus rutilus	1.88505e+08	3.28681e+06
Rutilus rutilus	1.42415e+08	2.90222e+06
Rutilus rutilus	1.28585e+08	3287952
Esox Lucius	1.69798e+08	3114744
Esox Lucius	1.16002e+08	2049360
Gadus morhua	314551749	8028319
Gadus morhua	259180716	5276625
Electrophorus electricus	541426079	5383600
Electrophorus electricus	3.03597e+08	1242432
Dicentrarchus labrax	2.88664e+08	9072000
Dicentrarchus labrax	2.99112e+08	7990000
Dicentrarchus labrax	282274700	10319400
Perca fluviatilis	71032927	1278025
Perca fluviatilis	94234290	1762250
Perca fluviatilis	1.05649e+08	2.58643e+06
Sander lucioperca	1.04994e+08	3456000
Sander lucioperca	1.14572e+08	2742000
Sander lucioperca	1.07991e+08	2874630
Sparus aurata	479227415	3692000
Sparus aurata	461822430	3932500
Sparus aurata	435994795	3810000
Erpetoichthys calabaricus	11554500	2880000
Erpetoichthys calabaricus	9442600	2222000
Polypterus senegalus	18470395	4380000
Polypterus senegalus	16744332	3690000
Oncorhynchus mykiss	91690339	775000
Oncorhynchus mykiss	86693375	1360000
Salmo trutta	146635957	2485000
Salmo trutta	1.50488e+08	2235000
Salmo trutta	1.45501e+08	2860000
Thymallus thymallus	79471884	2281500
Thymallus thymallus	8.6239e+07	1615000
Thymallus thymallus	76253047	1712750
Channallabes apus	26163504	1016000
Channallabes apus	24949126	1.08495e+06
Mastacembelus armatus	63129677	3514000
Mastacembelus armatus	59492175	4074000
Gambusia affinis	6787682	81068
Gambusia affinis	5689230	102680
Xiphophorus hellerii	10142387	91969
Xiphophorus hellerii	13683550	80256
